# Hypoxia reduces induced LRIG1 protein despite sustained mRNA induction in colorectal cancer organoids

**DOI:** 10.64898/2026.10.19.760078

**Authors:** Akari Minamiura, Shuto Aoki, Rio Matsuwaka, Arisa Yoshimoto, Yumi Nobori, Takahiro Matsuura, Shinji Takamatsu, Eiji Miyoshi, Jumpei Kondo

**Affiliations:** Department of Molecular Biochemistry and Clinical Investigation, Division of Health Sciences, The University of Osaka, Graduate School of Medicine, Suita, Japan

**Author notes:** Corresponding Author: Jumpei Kondo Department of Molecular Biochemistry and Clinical Investigation, Division of Health Sciences, The University of Osaka, Graduate School of Medicine 1-7 Yamada-oka, Suita, Osaka 565-0871, Japan. Current Affiliation of E Miyoshi: Graduate School of Medical Safety Management, Jikei University of Health Care Sciences, Osaka, Osaka, Japan.

## Abstract

LRIG1 is a negative regulator of receptor tyrosine kinase (RTK) signaling that promotes tumor suppression by driving degradation of EGFR and other RTKs. Inducing LRIG1 expression has therefore been proposed as a strategy to limit cancer cell survival under hypoxia. However, whether hypoxia itself affects LRIG1 expression remains unclear. Here, we investigated how hypoxia affects LRIG1 expression and protein abundance in human cancer datasets and colorectal cancer organoids. Analysis of The Cancer Genome Atlas data across gastrointestinal and other cancers revealed an inverse association between *LRIG1* mRNA expression and a hypoxia gene signature that persisted after adjustment for global gene expression. We previously showed that BMPR inhibition induces LRIG1 and suppresses colorectal cancer organoid growth through LRIG1. Under hypoxia, this growth inhibition in colorectal cancer organoids was attenuated, and LRIG1 protein accumulation was reduced despite sustained mRNA induction. Pre-induced LRIG1 protein declined within 3 h of hypoxic exposure in organoids, and ectopically expressed LRIG1 similarly decreased in HEK293 cells. Pharmacological HIF1 inhibition did not prevent LRIG1 protein loss under hypoxia, whereas HIF1α stabilization did not reproduce it under normoxia, suggesting limited HIF1 involvement. Bafilomycin A1 restored LRIG1 protein levels, whereas chloroquine and the proteasome inhibitor MG132 did not, implicating a bafilomycin A1-sensitive lysosomal process. Notably, the hypoxia-induced decrease in LRIG1 was not accompanied by a decrease in total EGFR. These findings suggest that hypoxia limits LRIG1 protein induction, potentially constraining strategies that rely on LRIG1 induction in cancer treatment.
