## Supplementary material for "Hypoxia reduces induced LRIG1 protein despite sustained mRNA induction in colorectal cancer organoids": Table S

### Sheet: Table S1
Supplementary Table. S1
Antibody list
Antigen	Company (Cat.No)
LRIG1	Cell Signaling Technology (#12752)
Phospho-SMAD1/5	Cell Signaling Technology (#9516)
HIF-1alpha	Cell Signaling Technology (#14179)
EGFR	Cell Signaling Technology (#4267)
LC3	Novus Biologicals (NB100-2220)
beta actin	Proteintech (#5125)
Anti-rabbit IgG HRP	Promega (W4018)

### Sheet: Table S2
Supplementary Table. S2
Cancer types and corresponding study IDs for TCGA RNA-seq data
Cancer Type	TCGA code	study ID
Pancreatic adenocarcinoma	PAAD	paad_tcga_pan_can_atlas_2018
Breast invasive carcinoma	BRCA	brca_tcga_pan_can_atlas_2018
Cholangiocarcinoma	CHOL	chol_tcga_pan_can_atlas_2018
Colon and rectal adenocarcinoma	COADREAD	coadread_tcga_pan_can_atlas_2018
Esophageal carcinoma	ESCA	esca_tcga_pan_can_atlas_2018
Glioblastoma multiforme	GBM	gbm_tcga_pan_can_atlas_2018
Head and neck squamous cell carcinoma	HNSC	hnsc_tcga_pan_can_atlas_2018
Brain lower grade glioma	LGG	lgg_tcga_pan_can_atlas_2018
Liver hepatocellular carcinoma	LIHC	lihc_tcga_pan_can_atlas_2018
Lung adenocarcinoma	LUAD	luad_tcga_pan_can_atlas_2018
Prostate adenocarcinoma	PRAD	prad_tcga_pan_can_atlas_2018
Skin cutaneous melanoma	SKCM	skcm_tcga_pan_can_atlas_2018
Stomach adenocarcinoma	STAD	stad_tcga_pan_can_atlas_2018

### Sheet: Table S3
Supplementary Table. S3
Gene sets used to calculate hypoxia and protein degradation scores
Gene set name	Buffa hypoxia signature	LYSOSOME	GOBP_REGULATION___OF_AUTOPHAGY	GOCC_PROTEASOME___COMPLEX	REACTOME_PROTEASOME___ASSEMBLY	GOCC_AZUROPHIL___GRANULE	KEGG_LYSOSOME	WP_SENESCENCE_AND___AUTOPHAGY_IN_CANCER
Source	https://doi.org/10.1038/sj.bjc.6605450	https://www.gsea-msigdb.org/gsea/msigdb/human/geneset/LYSOSOME	https://www.gsea-msigdb.org/gsea/msigdb/human/geneset/GOBP_REGULATION_OF_AUTOPHAGY	https://www.gsea-msigdb.org/gsea/msigdb/human/geneset/GOCC_PROTEASOME_COMPLEX	https://www.gsea-msigdb.org/gsea/msigdb/human/geneset/REACTOME_PROTEASOME_ASSEMBLY	https://www.gsea-msigdb.org/gsea/msigdb/human/geneset/GOCC_AZUROPHIL_GRANULE	https://www.gsea-msigdb.org/gsea/msigdb/human/geneset/KEGG_LYSOSOME	https://www.gsea-msigdb.org/gsea/msigdb/human/geneset/WP_SENESCENCE_AND_AUTOPHAGY_IN_CANCER
	ACOT7	ABCA2	ABL1	ADRM1	ADRM1	ABCA13	ABCA2	AKT1S1
	ADM	ACR	ABL2	DNAJB2	PAAF1	ACLY	ABCB9	AMBRA1
	AK4	ADRB2	ACER2	ECPAS	POMP	ACP3	ACP2	ATG10
	ALDOA	ANKRD27	ADCY10	HSPB1	PSMA1	ACTR10	ACP5	ATG12
	ANKRD37	AP3M1	ADRA1A	IDE	PSMA2	ACTR2	AGA	ATG13
	ANLN	ARSB	ADRB2	PAAF1	PSMA3	ADA2	AP1B1	ATG14
	BNIP3	AZU1	AKT1	PIPSL	PSMA4	AGA	AP1G1	ATG16L1
	MRGBP	BCL10	AMBRA1	PRICKLE1	PSMA5	ANXA11	AP1M1	ATG3
	CA9	CD63	ATF6	PSMA1	PSMA6	ANXA2	AP1M2	ATG5
	CDKN3	CLN5	ATG101	PSMA2	PSMA7	ARG1	AP1S1	ATG7
	CHCHD2	CORO1A	ATG12	PSMA3	PSMA8	ARHGAP45	AP1S2	BCL2
	CORO1C	CTNS	ATG13	PSMA4	PSMB1	ARL8A	AP1S3	BECN1
	CTSV	CTSC	ATG14	PSMA5	PSMB10	ARSA	AP3B1	BMI1
	DDIT4	CTSF	ATG16L1	PSMA6	PSMB11	ARSB	AP3B2	BMP2
	ENO1	CXCR2	ATG2A	PSMA7	PSMB2	ATP11B	AP3D1	BRAF
	ESRP1	CYLC1	ATG5	PSMA8	PSMB3	ATP6V0C	AP3M1	CCL3
	GAPDH	DNASE2	ATM	PSMB1	PSMB4	ATP8A1	AP3M2	CD44
	GPI	GALC	ATP13A2	PSMB10	PSMB5	AZU1	AP3S1	CDC25B
	HILPDA	GLA	ATP5IF1	PSMB11	PSMB6	B4GALT1	AP3S2	CDKN1A
	HK2	HLA-DOB	ATP6V0A1	PSMB2	PSMB7	BPI	AP4B1	CDKN1B
	KIF20A	HLA-DRA	ATP6V0A2	PSMB3	PSMB8	BRI3	AP4E1	CDKN2A
	KIF4A	HPS1	ATP6V0B	PSMB4	PSMB9	BST2	AP4M1	CEBPB
	LDHA	HPS4	ATP6V0C	PSMB5	PSMC1	C3	AP4S1	COL10A1
	LRRC42	HYAL2	ATP6V0D1	PSMB6	PSMC2	C3AR1	ARSA	COL1A1
	MAD2L2	IFI30	ATP6V0D2	PSMB7	PSMC3	C6orf120	ARSB	COL3A1
	MAP7D1	KCNE1	ATP6V0E1	PSMB8	PSMC4	CAP1	ARSG	CREG1
	MCTS1	KCNE2	ATP6V0E2	PSMB9	PSMC5	CCT2	ASAH1	CXCL1
	MIF	KNL1	ATP6V1A	PSMC1	PSMC6	CCT8	ATP6AP1	CXCL14
	MRPL13	LAMP2	ATP6V1B1	PSMC2	PSMD1	CD63	ATP6V0A1	CXCL8
	MRPL15	LAMP3	ATP6V1B2	PSMC3	PSMD10	CD68	ATP6V0A2	E2F1
	MRPS17	LIPA	ATP6V1C1	PSMC4	PSMD11	CEACAM6	ATP6V0A4	FKBP8
	NDRG1	LRP2	ATP6V1C2	PSMC5	PSMD12	CEACAM8	ATP6V0B	FN1
	PNP	MPO	ATP6V1D	PSMC6	PSMD13	CKAP4	ATP6V0C	GABARAP
	P4HA1	MYO7A	ATP6V1E1	PSMD1	PSMD14	CMTM6	ATP6V0D1	GABARAPL1
	PFKP	NAGLU	ATP6V1E2	PSMD10	PSMD2	CPNE1	ATP6V0D2	GABARAPL2
	PGAM1	NEU4	ATP6V1G1	PSMD11	PSMD3	CPNE3	ATP6V1H	GSK3B
	PGK1	NPC2	ATP6V1G2	PSMD12	PSMD4	CPPED1	CD164	GSN
	PSMA7	PPT1	ATP6V1H	PSMD13	PSMD5	CREG1	CD63	HMGA1
	PSRC1	RAB14	BAD	PSMD14	PSMD6	CTSA	CD68	HRAS
	SEC61G	RAB7A	BAG3	PSMD2	PSMD7	CTSC	CLN3	IFI16
	SHCBP1	RAB9A	BCL2	PSMD3	PSMD8	CTSG	CLN5	IFNB1
	SLC16A1	RAMP2	BCL2L1	PSMD4	PSMD9	CYB5R3	CLTA	IFNG
	SLC25A32	RAMP3	BECN1	PSMD5	PSME1	DDOST	CLTB	IGF1
	SLC2A1	SFTPD	BMF	PSMD6	PSME2	DEFA1	CLTC	IGF1R
	TPI1	SLC17A5	BNIP3	PSMD7	PSME3	DEFA1B	CLTCL1	IGFBP3
	TUBA1B	SPACA3	BNIP3L	PSMD8	PSME4	DEFA3	CTNS	IGFBP5
	TUBA1C	SRGN	BOK	PSMD9	PSMF1	DEFA4	CTSA	IGFBP7
	TUBB6	STS	C9orf72	PSME1	PSMG1	DNAJC13	CTSB	IL1A
	UTP11	TIAL1	CALCOCO2	PSME2	PSMG2	DNAJC3	CTSC	IL1B
	VEGFA	TOM1	CAMKK2	PSME3	PSMG3	DNAJC5	CTSD	IL24
	YKT6	TOM1L1	CAPN1	PSME4	PSMG4	DPP7	CTSE	IL3
		TPP1	CAPNS1	PSMF1	SEM1	DSN1	CTSF	IL6
		TRIM23	CASP3	RAD23A		DYNC1H1	CTSG	IL6R
		TSPAN8	CCNY	RAD23B		ELANE	CTSH	IL6ST
		TYR	CDC37	SEM1		FABP5	CTSK	ING1
		USE1	CDK16	TXNL1		FAF2	CTSL	ING2
		USP4	CDK5	UBE3A		FPR1	CTSO	INHBA
		USP5	CDK5R1	UBE3C		FRK	CTSS	INS
		USP6	CDK5RAP3	UBQLN1		FTL	CTSV	IRF1
		VAMP4	CERS1	UBQLN4		FUCA1	CTSW	IRF5
		VPS45	CISD1	UBR1		FUCA2	CTSZ	IRF7
			CISD2	UCHL5		GAA	DNASE2	JUN
			CLEC16A	USP14		GALNS	DNASE2B	KMT2A
			CLN3	VCP		GCA	ENTPD4	LAMP1
			CPTP	ZFAND2A		GDI2	FUCA1	LAMP2
			CRYBA1	ZFAND2B		GGH	GAA	MAP1LC3A
			CSNK2A1			GLA	GALC	MAP1LC3B
			CSNK2A2			GLB1	GALNS	MAP1LC3C
			CTSA			GLIPR1	GBA1	MAP2K1
			CTTN			GM2A	GGA1	MAP2K3
			CUL1			GNS	GGA2	MAPK1
			CUL4A			GRN	GGA3	MAPK14
			CUL4B			GUSB	GLA	MDM2
			DAP			HEBP2	GLB1	MLST8
			DAPK1			HEXA	GM2A	MMP14
			DAPK2			HEXB	GNPTAB	MTOR
			DAPK3			HLA-H	GNPTG	PCNA
			DAPL1			HRNR	GNS	PIK3C3
			DCAF12			IMPDH1	GUSB	PLAT
			DCN			IRAG2	HEXA	PLAU
			DDB1			IST1	HEXB	PTEN
			DDIT3			LAMP1	HGSNAT	RAF1
			DDRGK1			LAMP2	HYAL1	RB1
			DELE1			LAMTOR1	IDS	RB1CC1
			DEPDC5			LPCAT1	IDUA	RNASEL
			DEPP1			LYZ	IGF2R	RSL1D1
			DEPTOR			MAGT1	LAMP1	SERPINB2
			DHRSX			MAN2B1	LAMP2	SERPINE1
			DNM1L			MANBA	LAMP3	SH3GLB1
			DRAM1			MAPK1	LAPTM4A	SLC39A1
			DRAM2			MGST1	LAPTM4B	SLC39A2
			EEF1A1			MNDA	LAPTM5	SLC39A3
			EEF1A2			MPO	LGMN	SLC39A4
			EHMT2			NAPRT	LIPA	SMAD3
			EIF2AK1			NCSTN	M6PR	SMAD4
			EIF4E			NDUFC2	MAN2B1	SPARC
			EIF4G1			NFAM1	MANBA	SQSTM1
			EIF4G2			NHLRC3	MCOLN1	SRC
			EIF4G3			NPC2	MFSD8	TGFB1
			ELAPOR1			OLFM4	NAGA	THBS1
			ELAVL1			ORM2	NAGLU	TNFSF15
			ENDOG			PA2G4	NAGPA	TP53
			EP300			PADI2	NAPSA	ULK1
			EPM2A			PIGR	NEU1	UVRAG
			ERCC4			PLAC8	NPC1	VTN
			ERFE			PRCP	NPC2
			ERN1			PRDX6	PLA2G15
			EXOC1			PRKCD	PPT1
			EXOC4			PRSS2	PPT2
			EXOC7			PRSS57	PSAP
			EXOC8			PRTN3	PSAPL1
			FBXL2			PSAP	SCARB2
			FBXL4			PSEN1	SGSH
			FBXO2			PSMD1	SLC11A1
			FBXO7			PTGES2	SLC11A2
			FBXW7			PYCARD	SLC17A5
			FEZ1			PYGB	SMPD1
			FEZ2			RAB37	SORT1
			FKBP8			RAB3D	SUMF1
			FLCN			RAB44	TCIRG1
			FOXK1			RAB5C	TPP1
			FOXK2			RAP1B
			FOXO1			RETN
			FOXO3			RNASE2
			FYCO1			RNASE3
			FZD5			RNASET2
			GAPDH			S100A7
			GATA4			SDCBP
			GBA1			SERPINA3
			GFAP			SERPINB3
			GNAI3			SLCO4C1
			GOLGA2			SNAP23
			GPR137			SNAP29
			GPR137B			STK11IP
			GPSM1			STOM
			GSK3A			STX3
			GSK3B			STX7
			HAX1			STXBP2
			HDAC6			SURF4
			HERC1			SYNGR1
			HGF			TMEM179B
			HIF1A			TMEM30A
			HK2			TOLLIP
			HMGB1			TOM1
			HMOX1			TRAPPC1
			HPSE			TTR
			HSPB1			TUBB
			HSPB8			TUBB4B
			HTRA2			TXNDC5
			HTT			UNC13D
			HUWE1			VAMP1
			IFI16			VAMP7
			IFNB1			VAMP8
			IFNG			VAPA
			IKBKG			VAT1
			IL10			VCP
			IL10RA			VNN1
			IL4
			IRGM
			IRGQ
			ITPR1
			KAT5
			KAT8
			KDM4A
			KDR
			KEAP1
			KIF25
			KLHL22
			LACRT
			LAMP3
			LARP1
			LEP
			LEPR
			LRRK2
			LRSAM1
			LYPLA1
			LZTS1
			MAGEA3
			MAGEA6
			MAP2K1
			MAP3K7
			MAPK15
			MAPK3
			MAPK8
			MAPT
			MCL1
			MEFV
			MET
			MFSD8
			MID2
			MIR199A1
			MLST8
			MOAP1
			MTCL1
			MTCL2
			MTCL3
			MTDH
			MTM1
			MTMR8
			MTMR9
			MTOR
			MUL1
			NAT8B
			NEDD4
			NLRP6
			NOD1
			NOD2
			NPC1
			NPRL3
			NRBP2
			NUPR1
			OPTN
			ORMDL3
			OSBPL7
			PAFAH1B2
			PARK7
			PARL
			PHF23
			PIK3C2A
			PIK3C3
			PIK3CA
			PIK3CB
			PIK3R2
			PIK3R4
			PIM2
			PINK1
			PIP4K2A
			PIP4K2B
			PIP4K2C
			PLEKHF1
			PLK2
			PLK3
			POLDIP2
			PPTC7
			PRKAA1
			PRKAA2
			PRKACA
			PRKD1
			PRKN
			PSAP
			PSMD14
			PTPN22
			PYCARD
			QSOX1
			RAB37
			RAB39B
			RAB3GAP1
			RAB3GAP2
			RAB8A
			RALB
			RASIP1
			RB1CC1
			RBX1
			RHEB
			RIPK2
			RMC1
			RNF152
			RNF31
			RNF41
			RNF5
			ROCK1
			RPGR
			RPTOR
			RRAGA
			RRAGB
			RRAGC
			RRAGD
			RUBCN
			RUFY4
			SCFD1
			SCOC
			SEC22B
			SESN1
			SESN2
			SESN3
			SETD2
			SH3BP4
			SH3GLB1
			SIRT1
			SIRT2
			SKP1
			SLC25A4
			SLC25A5
			SLC35D3
			SLC7A5
			SMCR8
			SNCA
			SNRNP70
			SNX18
			SNX30
			SNX32
			SNX4
			SNX5
			SNX6
			SNX7
			SPTLC1
			SPTLC2
			SQSTM1
			SREBF1
			SREBF2
			STAT3
			STING1
			STK11
			STK38L
			STUB1
			SUPT5H
			SVIP
			TAB2
			TAB3
			TBC1D14
			TBC1D25
			TBK1
			TECPR1
			TFEB
			TICAM1
			TIGAR
			TLK2
			TLR9
			TMEM39A
			TMEM59
			TOM1
			TOMM7
			TP53INP1
			TPCN1
			TPCN2
			TREM2
			TRIB3
			TRIM13
			TRIM21
			TRIM22
			TRIM23
			TRIM27
			TRIM32
			TRIM65
			TRIM8
			TSC1
			TSC2
			TSPO
			UBE2A
			UBQLN1
			UBQLN2
			UBQLN4
			UBR4
			UCHL1
			UFL1
			ULK1
			ULK2
			ULK3
			USP10
			USP13
			USP20
			USP30
			USP33
			USP36
			UVRAG
			VDAC1
			VHL
			VPS13C
			VPS13D
			VPS26A
			VPS26B
			VPS29
			VPS35
			WAC
			WASHC1
			WDR24
			WDR41
			WDR45
			WDR6
			WIPI1
			WNK1
			XBP1
			XPA
			ZC3H12A
			ZDHHC19
			ZKSCAN3
			ZMPSTE24
